# Evolution and phylogenetic distribution of *endo*-α-mannosidase

**DOI:** 10.1101/2022.12.21.521504

**Authors:** Łukasz F. Sobala

## Abstract

While glycans underlie many biological processes, such as protein folding, cell adhesion and cell-cell recognition, deep evolution of glycosylation machinery remains an understudied topic. N-linked glycosylation is a conserved process in which mannosidases are key trimming enzymes. One of them is the glycoprotein *endo*-α-1,2-mannosidase which participates in the initial trimming of mannose moieties from an N-linked glycan inside the *cis*-Golgi. It is unique as the only endo-acting mannosidase found in this organelle. Relatively little is known about its origins and evolutionary history; so far it was thought to occur only in vertebrates. Here I perform a taxon-rich bioinformatic survey to unravel the evolutionary history of this enzyme, including all major eukaryotic clades and a wide representation of animals. I found the endomannosidase to be vastly more widely distributed in animals than previously thought and in fact present in almost all eukaryotic clades. I tracked protein motif changes in context of the canonical animal enzyme. Additionally, my data show that the two canonical versions of endomannosidase in vertebrates, MANEA and MANEAL, arose at the second round of the two vertebrate genome duplications and indicate presence of a third protein, named here CMANEAL. Finally, I describe a framework where N-glycosylation co-evolved with complex multicellularity. A better understanding of the evolution of core glycosylation pathways is pivotal to understanding biology of eukaryotes in general, and the Golgi apparatus in particular. This systematic analysis of the endomannosidase evolution is one step towards this goal.
