## Supplementary File 6 for "Evolution and phylogenetic distribution of *endo*-α-mannosidase"

### Sheet: Myxozoa
further investigation species	method	source	date	result
Thelohanellus kitauei	tblastn GCA_000827895.1	ncbi	2022-11-30	no MANEA found
Henneguya salminicola	tblastn GCA_009887335.1	ncbi	2022-11-30	no MANEA found
Myxobolus squamalis	tblastn GCA_010108815.1	ncbi	2022-11-30	no MANEA found

### Sheet: Bilateria_not_Vertebrata
further investigation species	method	source	date	result
Intoshia linei	tblastn GCA_001642005.1	ncbi	2022-07-21	no MANEA found
Pomphorhynchus laevis	tblastn GCA_012934845.2	ncbi	2022-07-21	no MANEA found
Phoronis australis	tblastn GCA_002633005.1	ncbi	2022-07-21	MANEA found with HIEPY and EWHE motifs
Symsagittifera roscoffensis	tblastn http://gb.macgenome.org/downloads/SymRos_1_5/SymRos_1_5.fa.gz (unmasked), evalue 10e-1		2022-09-05	no MANEA found

### Sheet: Vertebrata_not_Tetrapoda
further investigation species	note/method	source	date	result
Anabarilius grahami	tblastn GCA_003731715.1 using hsMANEA, HsMANEAL, latimeria MANEA&MANEAL	ncbi	2022-02-16	found MANEAL (scaffold1001_cov140) and MANEA (scaffold51_cov129)
Astatotilapia calliptera	tblastn fAstCal1.2 reference, Annotation Release 100 using hsMANEA and hsMANEAL	ncbi	2022-02-16	MANEA found (ch19), 0ne MANEAL and one CMANEAL found (chr11, chr22)
Amia calva	tblastn GCA_017591415.1 using Q5SRI9 and Q5VSG8	ncbi	2022-02-16	MANEAL found (chr13), NO MANEA
Clarias magur	tblastn GCA_013621035.1 using Q5SRI9	ncbi	2022-02-16	MANEA found (Scaffold106), one MANEAL found (Scaffold7), one CMANEAL (Scaffold168)
Haplochromis burtoni	tblastn NCSU_Asbu1 reference Annotation Release 102 using Q5SRI9	ncbi	2022-02-16	MANEA found (Contig_89) MANEAL found (Contig_3262) 2 others (Contig_84, Contig_84)
Micropterus dolomieu	tblastn ASM2129224v1 reference Annotation Release 100	ncbi	2022-02-16	MANEA found (LG11). MANEAL found (LG09), CMANEAL (LG03)
Pundamilia nyererei	tblastn PunNye1.0 reference Annotation Release 101	ncbi	2022-02-16	MANEA found (scaffold00010), MANEAL found (scaffold00232) CAQ protein found (scaffold00067)
Guentherus altivela	Ateleopodiformes. tblastn GCA_900312595.1	ncbi	2022-07-05	MANEA found (OMOX01164693.1), MANEAL found (OMOX01152624.1), CMANEAL very partial (OMOX01032081.1)
Parasudis fraserbrunneri	Aulopiformes. tblastn GCA_900302295.1	ncbi	2022-07-05	MANEA found (OMKL01064002.1), MANEAL found (OMKL01064301.1), CMANEAL very partial (OMKL01076348.1 or OMKL01014759.1 or OMKL01149485.1)
Benthosema glaciale	Meyctophiformes. tblastn GCA_900323375.1	ncbi	2022-07-05	MANEA found (OOFJ01030152.1), MANEAL found (OOFJ01059360.1), CMANEAL very partial (OOFJ01074056.1)
Aplochiton taeniatus	Galaxiiformes. Tblastn GCA_017639675.1 and GCA_017639685.1	ncbi	2022-07-05	MANEA found (JAGFOV010000005.1, CM030175.1 chromosome 4), MANEAL found (JAGFOV010000012.1, CM030182.1, chromosome 11), no trace of CMANEAL
Thaleichthys pacificus	Stomiati. tblastn GCA_023658055.1	ncbi	2022-07-05	MANEA (CM042866.1, chromosome 15), MANEAL (CM042861.1, chromosome 20), CMANEAL (CM042871.1, chromosome 10) found
Borostomias antarcticus	Stomiati. tblastn GCA_900323325.1	ncbi	2022-07-05	MANEA (OOFF01000664.1), MANEAL found (OOFF01002802.1 and OOFF01064166.1), CMANEAL found (OOFF01045301.1)

### Sheet: Tetrapoda_not_Mammalia
further investigation species	method	source	date	result
Falco cherrug	tblastn F_cherrug_v1.0 reference Annotation Release 102	ncbi	2022-02-16	both MANEA (scaffold53_1) and MANEAL (scaffold277_1) genes present
Falco naumanni	tblastn bFalNau1.pat reference Annotation Release 100	ncbi	2022-02-16	both MANEA (chr6) and MANEAL (chr3) genes present
Falco rusticolus	tblastn bFalRus1.pri reference Annotation Release 100	ncbi	2022-02-16	both MANEA (chr6) and MANEAL (chr3) genes present
Aquila chrysaetos chrysaetos	tblastn bAquChr1.4 reference Annotation Release 101	ncbi	2022-02-16	both MANEA (chr2) and MANEAL (chr16) genes present – probably assembly errors mixed them up
Thalassarche chlororhynchos	tblastn GCA_013400895.1	ncbi	2022-02-16	seemingly only MANEAL found in the assembly, scaffold14923 – maybe because of incompleteness
Python bivittatus	tblastn Python_molurus_bivittatus-5.0.2 reference, Annotation Release 102	ncbi	2022-03-02	no MANEAL found
Anser cygnoides domesticus	tblastn Anser cygnoides RefSeq Genomic	ncbi	2022-03-02	both MANEA (scaffold46) and MANEAL (scaffold225) genes found
Phoebastria albatrus	tblastn GCA_014363385.1	ncbi	2022-03-03	both MANEA (Phaa_11175) and MANEAL (Phaa_1) found
Pedionomus torquatus	tblastn GCA_013398155.1	ncbi	2022-03-03	no MANEAL found
Charadrius vociferus	tblastn GCA_008711295.1	ncbi	2022-03-03	no MANEAL found
Rhea americana	tblastn GCA_003343005.1	ncbi	2022-03-03	both MANEA (scaffold_316) and MANEAL (scaffold_331) genes present
Scopus umbretta	tblastn GCA_013400535.1	ncbi	2022-03-03	both MANEA (split between scaffold9634 and scaffold23719) and MANEAL (scaffold24489) genes found
Sagittarius serpentarius	tblastn GCA_013399415.1	ncbi	2022-03-03	MANEA found (scaffold29177) no MANEAL found
Penelope pileata	tblastn GCA_013396635.1	ncbi	2022-03-03	both MANEA (scaffold1614) and MANEAL (scaffold372) genes present
Laticauda colubrina	ENSEMBL MANEA gene tree	ENSEMBL	2022-03-04	only MANEA
Notechis scutatus	ENSEMBL MANEA gene tree	ENSEMBL	2022-03-04	only MANEA
Sceloporus undulatus	tblastn SceUnd_v1.1 reference Annotation Release 100	ncbi	2022-03-04	only MANEA
Sphenodon punctatus	tblastn GCA_003113815.1	ncbi	2022-03-04	both MANEA (ScrUdWx_2251) and MANEAL (ScrUdWx_787) genes present
Chunga burmeisteri	tblastn GCA_013396505.1 (locally)	ncbi	2022-03-04	Seemingly both MANEA (scaffold_203) and partial MANEAL (scaffold_813) found
Herpetotheres cachinnans	tblastn GCA_013399355.1 (locally)	ncbi	2022-03-03	Seemingly only MANEA found (scaffold_113) but another inactive, MANEAL-like protein found (scaffold_222) and another MANEAL-like hit (scaffold_254)
Streptopelia turtur	tblastn GCA_901699155.2	ncbi	2022-03-04	only MANEA (chr3)
Heliornis fulica	tblastn GCA_013399135.1	ncbi	2022-03-04	MANEA found (scaffold176), MANEAL very partial but probably present (scaffold1710)
Apus apus	tblastn GCA_020740795.1	ncbi	2022-03-04	MANEA found (chr3) only
Nymphicus hollandicus	tblastn GCA_009823435.1	ncbi	2022-03-04	MANEA found (7334), another sequence found but not more similar to MANEAL (17334)
Acanthisitta chloris	tblastn ASM69581v1 reference assembly, Annotation Release 100	ncbi	2022-03-04	only MANEA found (scaffold28252)
Aptenodytes patagonicus	tblastn GCA_010087175.1	ncbi	2022-07-04	both MANEA (VULM01005939.1) and MANEAL (VULM01006154.1) found
Sceloporus undulatus	tblastn GCF_019175285.1_top_level	ncbi	2022-07-04	only MANEA (chromosome 1)
Phrynosoma platyrhinos	tblastn GCA_020142125.1	ncbi	2022-07-04	only MANEA (chromosome 1)

### Sheet: Mammalia_not_primates
further investigation species	method	source	date	result
Marmota marmota	Blastp Himalayan marmot V1	http://www.marmotdb.org	2022-02-11	MANEA XP_015354906 and MANEAL XP_015340732 present
Marmota himalayana	Blastp Alpine marmot V1	http://www.marmotdb.org	2022-02-11	MANEA Mar19425 and MANEAL Mar09283 present
Marmota flaviventris	Blastp Yellow-bellied marmot V1	http://www.marmotdb.org	2022-02-11	MANEA XP_027784059 and MANEAL XP_027793475 present
Marmota monax	tblastn Marmota_monax_Labrador192_V1.0 reference Annotation Release 100	ncbi	2022-02-16	both MANEA (fsc00013) and MANEAL (fsc00008) genes present
Canis lupus familiaris	tblastn all dog assemblies using Q5SRI9 and Q5VSG8	ncbi	2022-02-11	both MANEA (chr12) and MANEAL (chr15) genes present
Canis lupus dingo	tblastn dingo assembly using Q5SRI9 and Q5VSG8	ncbi	2022-02-11	both MANEA (ss72) and MANEAL (ss28) genes present
Camelus bactrianus	tblastn Ca_bactrianus_MBC_1.0 using MANEA and MANEAL protein	ncbi	2022-02-16	both MANEA (s154) and MANEAL (s202) genes present
Mirounga angustirostris	tblastn ASM2128878v2 reference Annotation Release 100	ncbi	2022-02-16	both MANEA (s12) and MANEAL (s16) genes present
Cervus hanglu yarkandensis	tblastn GCA_010411085.1	ncbi	2022-02-21	both MANEA (chr28) and MANEAL (chr20) genes present
Neophocaena asiaeorientalis asiaeorientalis	tblastn Neophocaena_asiaeorientalis_V1 reference, Annotation Release 100	ncbi	2022-02-21	both MANEA (scaffold514) and MANEAL (scaffold106) genes present. One more gene (scaffold501), unknown
Vulpes lagopus	tblastn ASM1834538v1 reference Annotation Release 100	ncbi	2022-02-21	both MANEA (chr1) and MANEAL (chr23) genes present. One more gene (chr3) probably calcium uniporter protein
Muntiacus muntjak	tblastn GCA_008782695.1	ncbi	2022-02-21	both MANEA (chr2) and MANEAL (chr1) genes present
Pteropus giganteus	tblastn Ma_sr-lr_union100 reference, Annotation Release 100	ncbi	2022-02-21	both MANEA (NW_024354500.1) and MANEAL (NW_024353787.1) genes present
Prionailurus bengalensis	tblastn Fcat_Pben_1.1_paternal_pri reference Annotation Release 100	ncbi	2022-02-16	both MANEA (chrB2) and MANEAL (chrC1) genes present
Phocoena sinus	tblastn mPhoSin1.pri reference Annotation Release 100	ncbi	2022-02-16	both MANEA (chr12) and MANEAL (chr1) genes present
Equus przewalskii	tblastn Burgud reference assembly top-level	ncbi	2022-02-16	both MANEA (scaffold19) and MANEAL (scaffold395) genes present
Sousa chinensis	tblastn GCA_007760645.1	ncbi	2022-02-16	both MANEA (scaffold10) and MANEAL (scaffold4) genes present
Puma concolor	tblastn PumCon1.0 reference, Annotation Release 100	ncbi	2022-02-21	both MANEA (scaffold_417) and MANEAL (scaffold_1290) genes present
Puma yagouaroundi	tblastn PumYag reference Annotation Release 100	ncbi	2022-02-21	both MANEA (PumYag 139) and MANEAL (PumYag 77) genes present
Vicugna pacos	tblastn VicPac3.1 reference Annotation Release 102	ncbi	2022-02-21	both MANEA (ScfyRBE_77237;HRSCAF=79087) and MANEAL (ScfyRBE_77224;HRSCAF=78968) genes present

### Sheet: Primates
further investigation species	method	source	date	result
Colobus angolensis palliatus	tblastn Cang.pa_1.0 reference Annotation Release 100	ncbi	2022-02-21	both MANEA (Scaffold398) and MANEAL (Scaffold4) genes present
Gorilla gorilla gorilla	tblastn GCF_008122165.1	ncbi	2022-02-21	both MANEA (chr6) and MANEAL (chr1) genes present
Theropithecus gelada	tblastn Tgel_1.0 reference, Annotation Release 100	ncbi	2022-02-21	both MANEA (chr4) and MANEAL (chr1) genes present
Trachypithecus francoisi	tblastn Tfra_2.0 reference Annotation Release 100	ncbi	2022-02-21	both MANEA (Lachesis_group15) and MANEAL (Lachesis_group12) genes present
Hylobates moloch	tblastn HMol_V2 reference Annotation Release 101	ncbi	2022-02-21	both MANEA (SCAF_00002) and MANEAL (SCAF_00008) genes present
Macaca nemestrina	tblastn Mnem_1.0 reference Annotation Release 101	ncbi	2022-02-21	both MANEA (Scaffold236) and MANEAL (Scaffold2) genes present
Propithecus coquereli	tblastn Pcoq_1.0 reference assembly	ncbi	2022-07-20	both MANEA (Scaffold74) and MANEAL (Scaffold249) found. MANEAL is partial in the genome but the protein sequence seems to be is full length
