## Supplementary File 8 for "Evolution and phylogenetic distribution of *endo*-α-mannosidase"

### Sheet: MANEA mislabeled as MANEAL
accession	species
KAG9268920.1	Astyanax mexicanus
KPP58619.1	Scleropages formosus
RXN08855.1	Labeo rohita
XP_007576534.1	Poecilia formosa
XP_008397991.1	Poecilia reticulata
XP_011617012.1	Takifugu rubripes
XP_013865195.1	Austrofundulus limnaeus
XP_013890024.1	Austrofundulus limnaeus
XP_014827425.1	Poecilia mexicana
XP_014915821.1	Poecilia latipinna
XP_015249278.1	Cyprinodon variegatus
XP_015249280.1	Cyprinodon variegatus
XP_015825265.1	Nothobranchius furzeri
XP_016105604.1	Sinocyclocheilus grahami
XP_016125163.1	Sinocyclocheilus grahami
XP_016332338.1	Sinocyclocheilus anshuiensis
XP_016347869.1	Sinocyclocheilus anshuiensis
XP_016422998.1	Sinocyclocheilus rhinocerous
XP_016428154.1	Sinocyclocheilus rhinocerous
XP_017331724.1	Ictalurus punctatus
XP_018941387.1	Cyprinus carpio
XP_019714497.1	Hippocampus comes
XP_019727809.1	Hippocampus comes
XP_020383548.1	Rhincodon typus
XP_020383549.1	Rhincodon typus
XP_020469626.1	Monopterus albus
XP_020494360.1	Labrus bergylta
XP_020773209.1	Boleophthalmus pectinirostris
XP_022056785.1	Acanthochromis polyacanthus
XP_022056787.1	Acanthochromis polyacanthus
XP_022528234.1	Astyanax mexicanus
XP_022606400.1	Seriola dumerili
XP_023256731.1	Seriola lalandi dorsalis
XP_023695070.1	Paramormyrops kingsleyae
XP_026007927.1	Astatotilapia calliptera
XP_026085650.1	Carassius auratus
XP_026100797.1	Carassius auratus
XP_026100800.1	Carassius auratus
XP_026106855.1	Carassius auratus
XP_026161866.1	Mastacembelus armatus
XP_026161884.1	Mastacembelus armatus
XP_027015402.1	Tachysurus fulvidraco
XP_028421595.1	Perca flavescens
XP_028839379.1	Denticeps clupeoides
XP_029114594.1	Scleropages formosus
XP_029496917.1	Oncorhynchus nerka
XP_029622721.1	Salmo trutta
XP_029901047.1	Myripristis murdjan
XP_029983268.1	Sphaeramia orbicularis
XP_030212862.1	Gadus morhua
XP_030575475.1	Archocentrus centrarchus
XP_030641046.1	Chanos chanos
XP_030641061.1	Chanos chanos
XP_031703533.1	Anarrhichthys ocellatus
XP_032355487.1	Etheostoma spectabile
XP_033860838.2	Acipenser ruthenus
XP_033873095.2	Acipenser ruthenus
XP_035656646.1	Oncorhynchus keta
XP_038655490.1	Scyliorhinus canicula
XP_038655491.1	Scyliorhinus canicula
XP_038655494.1	Scyliorhinus canicula
XP_038655495.1	Scyliorhinus canicula
XP_038655496.1	Scyliorhinus canicula
XP_041043889.1	Carcharodon carcharias
XP_041043891.1	Carcharodon carcharias
XP_042187038.1	Oncorhynchus tshawytscha
XP_042629685.1	Cyprinus carpio
XP_042629686.1	Cyprinus carpio
XP_043541198.1	Chiloscyllium plagiosum
XP_043541208.1	Chiloscyllium plagiosum
XP_043924511.1	Protopterus annectens
XP_043997754.1	Gambusia affinis
XP_046205858.1	Oncorhynchus gorbuscha
XP_029449912.1	Rhinatrema bivittatum
XP_010193580.1	Colius striatus
XP_010196375.1	Colius striatus
XP_006865916.1	Chrysochloris asiatica
XP_006881269.1	Elephantulus edwardii
XP_020725246.1	Odocoileus virginianus texanus
XP_020725248.1	Odocoileus virginianus texanus
XP_020749909.1	Odocoileus virginianus texanus
XP_034506300.1	Ailuropoda melanoleuca
XP_037655276.1	Choloepus didactylus
