## Supplementary File 10 for "Evolution and phylogenetic distribution of *endo*-α-mannosidase"

### Sheet: Sheet1
sequence ID	reason for removal	cleaning round
CAB0032171.1	divergent	1
CAF3227652.1	divergent	1
EP00192_Tetraselmis_astigmatica.16215.	divergent	1
EP00284_Hemiselmis_tepida.8296.	divergent	1
EP00297_Palpitomonas_bilix.19502.	divergent	1
EP00320_Phaeocystis_rex.5971.	divergent	1
EP00348_Stylonychia_lemnae.9586.	divergent	1
EP00478_Filoreta_tenera.5863.	divergent	1
EP00526_Cylindrotheca_closterium.21142.	divergent	1
EP00534_Pseudo-nitzschia_fraudulenta.6543.	divergent	1
EP00535_Pseudo-nitzschia_heimii.10484.	divergent	1
EP00626_Pelagococcus_subviridis.40883.	divergent	1
EP00672_Neobodo_designis.6393.	divergent	1
EP00692_Jakoba_bahamiensis.1739.	divergent	1
KAE9412408.1	divergent	1
KAG7283390.1	divergent	1
LP00037_Anthopleura_buddemeieri.6965.	divergent	1
LP00146_Planoprotostelium_fungivorum.15775.	divergent	1
MBZ3874994.1	divergent	1
XP_008330349.1	divergent	1
XP_010897417.2	divergent	1
XP_010897418.1	divergent	1
XP_013361377.1	divergent	1
XP_028836216.1	divergent	1
XP_038655496.1	divergent	1
AGM32803.1	contamination	1
CAF1489637.1	contamination	1
CAF1548014.1	contamination	1
CAF2087376.1	contamination	1
CAF2233820.1	contamination	1
CAF2991918.1	contamination	1
CAF3437636.1	contamination	1
CAF3512217.1	contamination	1
EP00047_Mylnosiga_fluctuans.8482.	contamination	1
EP00048_Salpingoeca_helianthica.19382.	contamination	1
EP00049_Salpingoeca_infusionum.11771.	contamination	1
EP00098_Tribolium_castaneum.2017.	contamination	1
EP00276_Gloeochaete_wittrockiana.6449.	contamination	1
EP00279_Guillardia_theta.19596.	contamination	1
EP00288_Rhodomonas_lens.396.	contamination	1
EP00290_Baffinella_sp_CCMP2293.25262.	contamination	1
EP00293_Proteomonas_sulcata.2960.	contamination	1
EP00320_Phaeocystis_rex.15311.	contamination	1
EP00326_Haptolina_ericina.23068.	contamination	1
EP00339_Tiarina_fusus.1503.	contamination	1
EP00339_Tiarina_fusus.1504.	contamination	1
EP00339_Tiarina_fusus.1550.	contamination	1
EP00339_Tiarina_fusus.17956.	contamination	1
EP00339_Tiarina_fusus.18903.	contamination	1
EP00339_Tiarina_fusus.27126.	contamination	1
EP00428_Durinskia_baltica.49603.	contamination	1
EP00428_Durinskia_baltica.68316.	contamination	1
EP00429_Kryptoperidinium_foliaceum.1313.	contamination	1
EP00459_Aurigamonas_solis.8873.	contamination	1
EP00459_Aurigamonas_solis.8874.	contamination	1
EP00462_Mataza_sp_D1.24367.	contamination	1
EP00482_Globobulimina_tur_auriculata.13719.	contamination	1
EP00482_Globobulimina_tur_auriculata.218627.	contamination	1
EP00484_Ammonia_sp_Unknown.20128.	contamination	1
EP00490_Sorites_sp_Unknown.28565.	contamination	1
EP00505_MAST4_sp_SCG-Rhode-Island.76.	contamination	1
EP00507_MAST4_sp_TOSAG23-2.7616.	contamination	1
EP00508_MAST4_sp_TOSAG23-3.2504.	contamination	1
EP00509_MAST4_sp_TOSAG41-1.2744.	contamination	1
EP00526_Cylindrotheca_closterium.21142.	divergent	1
EP00590_Aulacoseira_subarctica.3798.	contamination	1
EP00621_Florenciella_sp_RCC1693.6076.	contamination	1
EP00747_Dinoflagellata_sp_TGD.213258.	contamination	1
EP00750_Incisomonas_marina.32554.	contamination	1
EP00750_Incisomonas_marina.32555.	contamination	1
EP00753_Platysulcus_tardus.4694.	contamination	1
EP00753_Platysulcus_tardus.4695.	contamination	1
LP00037_Anthopleura_buddemeieri.6965.	divergent	1
LP00044_Clavularia_sp.5465.	contamination	1
LP00044_Clavularia_sp.93387.	contamination	1
LP00044_Clavularia_sp.93390.	contamination	1
LP00072_Platygyra_carnosa.14113.	contamination	1
LP00072_Platygyra_carnosa.18458.	contamination	1
LP00074_Montastraea_cavernosa.8075.	contamination	1
LP00097_Velella_velella.40895.	contamination	1
LP00097_Velella_velella.48735.	contamination	1
LP00123_Strongyloides_ratti.9636.	contamination	1
LP00127_Cymbastela_concentrica.47938.	contamination	1
LP00127_Cymbastela_concentrica.51319.	contamination	1
LP00127_Cymbastela_concentrica.7334.	contamination	1
LP00150_Spongia_officinalis.4904.	contamination	1
LP00150_Spongia_officinalis.55528.	contamination	1
LP00163_Chondrilla_nucula.4076.	contamination	1
VDP50434.1	contamination	1
XP_024504674.1	contamination	1
KAG7224093.1	divergent	2
EP00005_Dracoamoeba_jomungandri.8297.	divergent	2
EP00005_Dracoamoeba_jomungandri.9626.	divergent	2
EP00128_Syssomonas_multiformis.15205.	divergent	2
EP00246_Nothoceros_aenigmaticus.7172.	contamination	2
EP00394_Amoebophrya_K_veneficum.16158.	contamination	2
EP00434_Breviolum_minutum.2228.	contamination	2
EP00434_Breviolum_minutum.30474.	contamination	2
EP00493_Phyllostaurus_siculus.26808.	contamination	2
EP00539_Tryblionella_compressa.3917.	contamination	2
EP00614_Pseudopedinella_elastica.27490.	contamination	2
EP00672_Neobodo_designis.14272.	contamination	2
LP00097_Velella_velella.31679.	contamination	2
VEL38709.1	contamination	2
EP00088_Acartia_fossae.21038.	divergent	3
EP00293_Proteomonas_sulcata.11516.	divergent	3
EP00608_Synchroma_pusillum.2624.	divergent	3
CAG5098592.1	contamination	3
CBY15972.1	contamination	3
EP00001_Collodictyon_triciliatum.188164.	divergent	4
EP00181_Compsopogon_caeruleus.4073.	divergent	5
EP00181_Compsopogon_caeruleus.4073.	divergent	5
EP00186_Timspurckia_oligopyrenoides.3848.	divergent	5
EP00237_Pycnococcus_provasolii.14095.	divergent	5
EP00290_Baffinella_sp_CCMP2293.2638.	divergent	5
EP00308_Calcidiscus_leptoporus.6088.	divergent	5
EP00404_Azadinium_spinosum.44936	divergent	5
EP00457_Paulinella_chromatophora.30436	divergent	5
EP00475_Leptophrys_vorax.14401.	divergent	5
EP00475_Leptophrys_vorax.14402.	divergent	5
EP00475_Leptophrys_vorax.41928.	divergent	5
EP00494_Astrolonche_serrata.7794.	divergent	5
EP00506_MAST4_sp_TOSAG23-1.7083.	divergent	5
EP00511_Aplanochytrium_stocchinoi.5218.	divergent	5
EP00546_Thalassionema_frauenfeldii.18472.	divergent	5
EP00608_Synchroma_pusillum.11560.	divergent	5
EP00613_Pedinella_sp_CCMP2098.81547.	divergent	5
EP00614_Pseudopedinella_elastica.33900.	divergent	5
EP00614_Pseudopedinella_elastica.9001.	divergent	5
EP00692_Jakoba_bahamiensis.237.	divergent	5
EP00697_Spironema_sp_BW2.6702.	divergent	5
EP00736_Rhodelphis_marinus.1068.	divergent	5
EP00741_Cyanophora_paradoxa.22668.	divergent	5
EP00749_Cafeteria_roenbergensis.5556.	divergent	5
EP00013_Stygamoeba_regulata.1594.	divergent	5
EP00180_Rhodochaete_pulchella.756.	contamination	5
EP00211_Chloroparvula_japonica.6769.	contamination	5
EP00301_Raphidiophrys_heterophryoidea.9329.	contamination	5
EP00462_Mataza_sp_D1.22701.	contamination	5
EP00667_Euglena_gracilis.36119.	contamination	5
LP00006_Pigoraptor_chileana.11991.	contamination	5
LP00170_Hyalonema_populiferum.21954.	contamination	5
EP00179_Madagascaria_erythrocladioides.14190.	divergent	6
EP00271_Cylindrocystis_brebissonii.3611.	divergent	6
EP00457_Paulinella_chromatophora.30436.	divergent	6
EP00613_Pedinella_sp_CCMP2098.61643.	divergent	6
EP00750_Incisomonas_marina.26237.	divergent	6
EP00473_Plasmodiophora_brassicae.9146.	contamination	6
EP00004_Rigifila_ramosa.3543.	divergent	7
EP00019_Armaparvus_languidus.5309.	divergent	7
EP00027_Filamoeba_nolandi.6325.	divergent	7
EP00127_Corallochytrium_limacisporum_H.6227.	divergent	7
EP00161_Ancyromonas_sigmoides.17885.	divergent	7
EP00164_Ancoracysta_twista.15419.	divergent	7
EP00164_Ancoracysta_twista.27173.	divergent	7
EP00164_Ancoracysta_twista.29912.	divergent	7
EP00184_Porphyridium_aerugineum.7484.	divergent	7
EP00227_Mantoniella_beaufortii.12390.	divergent	7
EP00236_Picocystis_salinarum.3482.	divergent	7
EP00276_Gloeochaete_wittrockiana.3200.	divergent	7
EP00282_Hemiselmis_andersenii.3111.	divergent	7
EP00289_Rhodomonas_salina.24505.	divergent	7
EP00316_Scyphosphaera_apsteinii.5008.	divergent	7
EP00390_Vitrella_brassicaformis.7715.	divergent	7
EP00455_Lapot_gusevi.10807.	divergent	7
EP00455_Lapot_gusevi.35588.	divergent	7
EP00457_Paulinella_chromatophora.18720.	divergent	7
EP00564_Ditylum_brightwellii.18601.	divergent	7
EP00566_Odontella_aurita.9933.	divergent	7
EP00697_Spironema_sp_BW2.6701.	divergent	7
EP00700_Malawimonas_jakobiformis.962.	divergent	7
EP00741_Cyanophora_paradoxa.18202.	divergent	7
EP00753_Platysulcus_tardus.7667.	divergent	7
EP00762_Andalucia_godoyi.1800.	divergent	7
LP00146_Planoprotostelium_fungivorum.14763.	divergent	7
EP00316_Scyphosphaera_apsteinii.5008.	divergent	7
EP00704_Kipferlia_bialata.1118.	contamination	7
EP00744_Colponema_vietnamica.9625.	contamination	7
EP00768_Dysnectes_brevis.6491.	contamination	7
LP00125_Macrostomum_lignano.39943.	divergent	9
EP00109_Schistosoma_mansoni.9408.	divergent	10
