## Supplementary File 11 for "Evolution and phylogenetic distribution of *endo*-α-mannosidase"

### Sheet: table
Taxogroup	species_total	hits	species_with_EM_detected	fxn_of_species_with_EM	Y189	W189	notYW189	Y189_fxn	W189_fxn	notYW189_fxn	D195	G198	D195G198	D195_fxn	G198_fxn	D195G198_fxn	Y323	Y323_fxn	404EWHE407	404EWGE407	404EWHE407_fxn	404EWGE407_fxn	SP	SP_fxn
Bacteria*	481	1040	481	1	197	655	188	0.189423	0.629808	0.180769	151	45	3	0.145192	0.0432692	0.00288462	895	0.860577	599	12	0.575962	0.0115385
Archaea*	24	61	24	1	2	52	7	0.0327869	0.852459	0.114754	2	1	0	0.0327869	0.0163934	0	49	0.803279	29	0	0.47541	0
Malawimonadidae	3	1	1	0.333333	0	0	1	0	0	1	0	0	0	0	0	0	0	0	0	0	0	0	0	0
Discoba	36	12	8	0.222222	3	5	4	0.25	0.416667	0.333333	7	6	6	0.583333	0.5	0.5	9	0.75	6	2	0.5	0.166667	1	0.0833333
Metamonada	16	12	3	0.1875	0	2	10	0	0.166667	0.833333	7	2	2	0.583333	0.166667	0.166667	8	0.666667	1	0	0.0833333	0	1	0.0833333
Ancyromonadida	3	3	2	0.666667	0	1	2	0	0.333333	0.666667	1	1	1	0.333333	0.333333	0.333333	2	0.666667	0	0	0	0	0	0
Ancoracysta	1	3	1	1	0	1	2	0	0.333333	0.666667	0	0	0	0	0	0	1	0.333333	1	0	0.333333	0	1	0.333333
Haptista	30	20	15	0.5	0	8	12	0	0.4	0.6	10	13	10	0.5	0.65	0.5	16	0.8	6	10	0.3	0.5	0	0
Cryptista	21	39	18	0.857143	1	15	23	0.025641	0.384615	0.589744	20	7	5	0.512821	0.179487	0.128205	13	0.333333	15	8	0.384615	0.205128	9	0.230769
Chlorophyta	46	16	14	0.304348	0	10	6	0	0.625	0.375	6	8	6	0.375	0.5	0.375	12	0.75	0	11	0	0.6875	3	0.1875
Palmophyllophyceae	3	3	3	1	0	1	2	0	0.333333	0.666667	1	1	1	0.333333	0.333333	0.333333	3	1	0	3	0	1	1	0.333333
Streptophyta	30	3	2	0.0666667	0	1	2	0	0.333333	0.666667	1	1	1	0.333333	0.333333	0.333333	2	0.666667	0	1	0	0.333333	0	0
Glaucophyta	4	4	3	0.75	0	2	2	0	0.5	0.5	2	2	2	0.5	0.5	0.5	2	0.5	0	0	0	0	1	0.25
Picozoa**	1	0	0	0	0	0	0	0	0	0	0	0	0	0	0	0	0	0	0	0	0	0	0	0
Rhodelphis	2	1	1	0.5	0	1	0	0	1	0	1	1	1	1	1	1	1	1	0	1	0	1	1	1
Rhodophyta	27	8	6	0.222222	0	4	4	0	0.5	0.5	5	4	4	0.625	0.5	0.5	5	0.625	4	0	0.5	0	0	0
Hemimastigophora	2	2	1	0.5	0	1	1	0	0.5	0.5	0	1	0	0	0.5	0	2	1	0	2	0	1	0	0
Telonemia	3	3	3	1	0	0	3	0	0	1	2	2	2	0.666667	0.666667	0.666667	2	0.666667	0	1	0	0.333333	2	0.666667
Rhizaria	43	29	15	0.348837	7	6	16	0.241379	0.206897	0.551724	14	7	6	0.482759	0.241379	0.206897	21	0.724138	12	8	0.413793	0.275862	2	0.0689655
Platysulcus	1	1	1	1	0	1	0	0	1	0	1	1	1	1	1	1	1	1	0	1	0	1	1	1
Opalozoa	8	5	5	0.625	2	3	0	0.4	0.6	0	4	3	2	0.8	0.6	0.4	4	0.8	2	1	0.4	0.2	2	0.4
Sagenista	13	5	3	0.230769	3	2	0	0.6	0.4	0	4	4	3	0.8	0.8	0.6	4	0.8	2	1	0.4	0.2	0	0
Peronosporomycetes	15	0	0	0	0	0	0	0	0	0	0	0	0	0	0	0	0	0	0	0	0	0	0	0
other_Ochrophyta	13	7	3	0.230769	2	1	4	0.285714	0.142857	0.571429	3	3	3	0.428571	0.428571	0.428571	4	0.571429	3	1	0.428571	0.142857	0	0
Dictyochophyceae	10	12	7	0.7	3	1	8	0.25	0.0833333	0.666667	5	4	4	0.416667	0.333333	0.333333	6	0.5	6	0	0.5	0	0	0
Pelagophyceae	11	22	9	0.818182	6	0	16	0.272727	0	0.727273	11	10	9	0.5	0.454545	0.409091	16	0.727273	7	8	0.318182	0.363636	4	0.181818
Chrysophyceae	13	3	3	0.230769	0	3	0	0	1	0	3	3	3	1	1	1	3	1	0	3	0	1	0	0
Bolidophyceae	3	4	3	1	0	3	1	0	0.75	0.25	3	3	3	0.75	0.75	0.75	3	0.75	0	2	0	0.5	0	0
Diatomeae	75	225	39	0.52	8	147	70	0.0355556	0.653333	0.311111	17	13	4	0.0755556	0.0577778	0.0177778	85	0.377778	88	28	0.391111	0.124444	32	0.142222
Ciliophora	33	3	2	0.0606061	0	1	2	0	0.333333	0.666667	0	2	0	0	0.666667	0	1	0.333333	0	0	0	0	1	0.333333
Colponemidae	3	0	0	0	0	0	0	0	0	0	0	0	0	0	0	0	0	0	0	0	0	0	0	0
Apicomplexa	23	0	0	0	0	0	0	0	0	0	0	0	0	0	0	0	0	0	0	0	0	0	0	0
Colpodellida	6	1	1	0.166667	0	0	1	0	0	1	1	1	1	1	1	1	1	1	0	1	0	1	1	1
Dinoflagellata	58	84	39	0.672414	16	32	36	0.190476	0.380952	0.428571	16	40	10	0.190476	0.47619	0.119048	49	0.583333	13	38	0.154762	0.452381	13	0.154762
Perkinsea	2	1	1	0.5	1	0	0	1	0	0	1	0	0	1	0	0	1	1	1	0	1	0	0	0
CRuMS	4	8	4	1	0	6	2	0	0.75	0.25	5	6	5	0.625	0.75	0.625	6	0.75	3	1	0.375	0.125	3	0.375
Amoebozoa	27	15	12	0.444444	4	9	2	0.266667	0.6	0.133333	8	9	7	0.533333	0.6	0.466667	13	0.866667	9	0	0.6	0	1	0.0666667
Apusomonadida	2	4	2	1	0	0	4	0	0	1	2	3	2	0.5	0.75	0.5	3	0.75	1	2	0.25	0.5	0	0
Breviatea	3	0	0	0	0	0	0	0	0	0	0	0	0	0	0	0	0	0	0	0	0	0	0	0
Nucletmycea	35	1	1	0.0285714	1	0	0	1	0	0	1	1	1	1	1	1	1	1	0	1	0	1	1	1
Tunicaraptor	1	1	1	1	0	0	1	0	0	1	1	1	1	1	1	1	1	1	0	1	0	1	0	0
Ichthyosporea	7	0	0	0	0	0	0	0	0	0	0	0	0	0	0	0	0	0	0	0	0	0	0	0
Pluriformea	2	2	2	1	0	1	1	0	0.5	0.5	1	1	0	0.5	0.5	0	0	0	0	0	0	0	1	0.5
Filasterea	5	6	4	0.8	4	0	2	0.666667	0	0.333333	4	4	4	0.666667	0.666667	0.666667	5	0.833333	4	1	0.666667	0.166667	0	0
Acanthoecida	8	0	0	0	0	0	0	0	0	0	0	0	0	0	0	0	0	0	0	0	0	0	0	0
Craspedida	16	6	3	0.1875	5	0	1	0.833333	0	0.166667	5	5	5	0.833333	0.833333	0.833333	5	0.833333	4	0	0.666667	0	0	0
Ctenophora	35	0	0	0	0	0	0	0	0	0	0	0	0	0	0	0	0	0	0	0	0	0	0	0
Calcarea	2	2	2	1	2	0	0	1	0	0	2	2	2	1	1	1	2	1	0	2	0	1	0	0
Homoscleromorpha	3	4	3	1	2	0	2	0.5	0	0.5	3	3	3	0.75	0.75	0.75	3	0.75	2	0	0.5	0	0	0
Demospongiae	19	19	15	0.789474	15	0	4	0.789474	0	0.210526	15	15	15	0.789474	0.789474	0.789474	18	0.947368	14	1	0.736842	0.0526316	0	0
Hexactinellida	5	4	4	0.8	4	0	0	1	0	0	4	4	4	1	1	1	4	1	4	0	1	0	0	0
Bilateria	82	102	64	0.780488	80	0	22	0.784314	0	0.215686	81	78	75	0.794118	0.764706	0.735294	87	0.852941	82	3	0.803922	0.0294118	1	0.00980392
Placozoa	2	2	2	1	2	0	0	1	0	0	2	2	2	1	1	1	2	1	2	0	1	0	0	0
Cnidaria	57	73	52	0.912281	54	0	19	0.739726	0	0.260274	54	54	53	0.739726	0.739726	0.726027	51	0.69863	47	0	0.643836	0	4	0.0547945
Animals (except Ctenophora)	170	206	142	0.835294	159	0	47	0.771845	0	0.228155	161	158	154	0.781553	0.76699	0.747573	167	0.81068	151	6	0.73301	0.0291262

### Sheet: abbreviation explanations
symbol/abreviation	meaning
*	Values only from species in which a GH99 proteins was found (nr database, NCBI)
**	Values do not include additional Picozoa species present in EukProt v3 but not present in LukProt v1.4.1
EM	endomannosidase or a GH99 protein
fxn	fraction
SP	signal peptide
