## Supplementary File 12 for "Evolution and phylogenetic distribution of *endo*-α-mannosidase"

### Sheet: table
Vertebrata not Tetrapoda			Tetrapoda not mammalia			Mammalia not primates			primates
species with MANEA only	species with MANEAL only	species with both (MANEA and MANEAL/CMANEAL)	species with MANEA only	species with MANEAL only	species with both	species with MANEA only	species with MANEAL only	species with both	species with MANEA only	species with MANEAL only	species with both
	Amia calva	Acanthochromis polyacanthus	Acanthisitta chloris	Thalassarche chlororhynchos	Alectura lathami			Acinonyx jubatus			Aotus nancymaae
		Acanthopagrus latus	Acrocephalus arundinaceus		Alligator mississippiensis			Ailuropoda melanoleuca			Callithrix jacchus
		Acipenser ruthenus	Aegithalos caudatus		Alligator sinensis			Artibeus jamaicensis			Carlito syrichta
		Albula glossodonta	Aegotheles bennettii		Anas platyrhynchos			Arvicanthis niloticus			Cebus imitator
		Alosa alosa	Agelaius phoeniceus		Anser cygnoides domesticus			Arvicola amphibius			Cercocebus atys
		Alosa sapidissima	Alaudala cheleensis		Anseranas semipalmata			Balaenoptera acutorostrata scammoni			Chlorocebus sabaeus
		Amblyraja radiata	Alca torda		Aptenodytes forsteri			Balaenoptera musculus			Colobus angolensis palliatus
		Ameiurus melas	Aleadryas rufinucha		Aptenodytes patagonicus			Balaenoptera physalus			Gorilla gorilla gorilla
		Amphiprion ocellaris	Alopecoenas beccarii		Apteryx mantelli mantelli			Bos indicus			Homo sapiens
		Anabarilius grahami	Amazona aestiva		Apteryx rowi			Bos mutus			Hylobates moloch
		Anabas testudineus	Amazona guildingii		Aquila chrysaetos chrysaetos			Bos taurus			Lemur catta
		Anarrhichthys ocellatus	Anhinga anhinga		Aramus guarauna			Bubalus bubalis			Macaca fascicularis
		Anguilla anguilla	Anolis carolinensis		Asarcornis scutulata			Callorhinus ursinus			Macaca mulatta
		Aplochiton taeniatus	Anthoscopus minutus		Aythya fuligula			Camelus bactrianus			Macaca nemestrina
		Archocentrus centrarchus	Antrostomus carolinensis		Balearica regulorum gibbericeps			Camelus dromedarius			Mandrillus leucophaeus
		Astatotilapia calliptera	Apaloderma vittatum		Bambusicola thoracicus			Camelus ferus			Microcebus murinus
		Astyanax mexicanus	Apus apus		Bufo bufo			Canis lupus dingo			Nomascus leucogenys
		Atractosteus spatula	Ardeotis kori		Bufo gargarizans			Canis lupus dingo			Otolemur garnettii
		Austrofundulus limnaeus	Arenaria interpres		Callipepla squamata			Canis lupus familiaris			Pan paniscus
		Bagarius yarrelli	Athene cunicularia		Cariama cristata			Capra hircus			Pan troglodytes
		Benthosema glaciale	Atlantisia rogersi		Casuarius casuarius			Castor canadensis			Papio anubis
		Betta splendens	Atrichornis clamosus		Cathartes aura			Cavia porcellus			Piliocolobus tephrosceles
		Boleophthalmus pectinirostris	Baryphthengus martii		Centrocercus urophasianus			Ceratotherium simum simum			Pongo abelii
		Borostomias antarcticus	Bombycilla garrulus		Chauna torquata			Cervus canadensis			Propithecus coquereli
		Callorhinchus milii	Brachypodius atriceps		Chelonia mydas			Cervus elaphus hippelaphus			Rhinopithecus bieti
		Caranx melampygus	Bucco capensis		Chelonoidis abingdonii			Cervus hanglu yarkandensis			Rhinopithecus roxellana
		Carassius auratus	Buceros rhinoceros silvestris		Chelydra serpentina			Chinchilla lanigera			Saimiri boliviensis boliviensis
		Carcharodon carcharias	Bucorvus abyssinicus		Chrysemys picta bellii			Choloepus didactylus			Theropithecus gelada
		Channa argus	Buphagus erythrorhynchus		Chunga burmeisteri			Chrysochloris asiatica			Trachypithecus francoisi
		Chanos chanos	Burhinus bistriatus		Colinus virginianus			Condylura cristata
		Cheilinus undulatus	Calcarius ornatus		Coturnix japonica			Cricetulus griseus
		Chelmon rostratus	Calidris pugnax		Crocodylus porosus			Crocuta crocuta
		Chiloscyllium plagiosum	Callaeas wilsoni		Cygnus atratus			Dasypus novemcinctus
		Chiloscyllium punctatum	Caloenas nicobarica		Cygnus olor			Delphinapterus leucas
		Clarias magur	Calonectris borealis		Dermochelys coriacea			Desmodus rotundus
		Clupea harengus	Calypte anna		Dromaius novaehollandiae			Diceros bicornis minor
		Collichthys lucidus	Calyptomena viridis		Dryobates pubescens			Dipodomys ordii
		Colossoma macropomum	Campylorhamphus procurvoides		Eleutherodactylus coqui			Dipodomys spectabilis
		Coregonus clupeaformis	Cardinalis cardinalis		Engystomops pustulosus			Dromiciops gliroides
		Coregonus sp. 'balchen'	Catharus fuscescens		Eubucco bourcierii			Echinops telfairi
		Coryphaenoides rupestris	Catharus ustulatus		Falco cherrug			Elephantulus edwardii
		Cottoperca gobio	Centropus bengalensis		Falco naumanni			Enhydra lutris kenyoni
		Cyclopterus lumpus	Centropus unirufus		Falco peregrinus			Eptesicus fuscus
		Cynoglossus semilaevis	Cephalopterus ornatus		Falco rusticolus			Equus asinus
		Cyprinodon tularosa	Cepphus grylle		Fulmarus glacialis			Equus caballus
		Cyprinodon variegatus	Cercotrichas coryphoeus		Gallus gallus			Equus przewalskii
		Cyprinus carpio	Certhia brachydactyla		Gavia stellata			Erinaceus europaeus
		Danio rerio	Certhia familiaris		Gavialis gangeticus			Eschrichtius robustus
		Danionella translucida	Cettia cetti		Geotrypetes seraphini			Eumetopias jubatus
		Denticeps clupeoides	Ceuthmochares aereus		Gopherus evgoodei			Felis catus
		Dissostichus mawsoni	Ceyx cyanopectus		Grus americana			Fukomys damarensis
		Echeneis naucrates	Chaetorhynchus papuensis		Haliaeetus albicilla			Galemys pyrenaicus
		Electrophorus electricus	Chaetura pelagica		Haliaeetus leucocephalus			Galeopterus variegatus
		Epinephelus lanceolatus	Charadrius vociferus		Heliornis fulica			Globicephala melas
		Erpetoichthys calabaricus	Chionis minor		Herpetotheres cachinnans			Gracilinanus agilis
		Esox lucius	Chiroxiphia lanceolata		Hymenochirus boettgeri			Grammomys surdaster
		Etheostoma cragini	Chlamydotis macqueenii		Indicator maculatus			Gulo gulo
		Etheostoma spectabile	Chloebia gouldiae		Lacerta agilis			Halichoerus grypus
		Fundulus heteroclitus	Chloroceryle aenea		Lagopus leucura			Heterocephalus glaber
		Gadus morhua	Chloropsis hardwickii		Lithobates catesbeianus			Hipposideros armiger
		Gambusia affinis	Chordeiles acutipennis		Mauremys mutica			Hyaena hyaena
		Gasterosteus aculeatus aculeatus	Chroicocephalus maculipennis		Mauremys reevesii			Ictidomys tridecemlineatus
		Gouania willdenowi	Ciccaba nigrolineata		Meleagris gallopavo			Jaculus jaculus
		Guentherus altivela	Ciconia maguari		Microcaecilia unicolor			Lagenorhynchus obliquidens
		Gymnodraco acuticeps	Cinclus mexicanus		Nanorana parkeri			Leopardus geoffroyi
		Haplochromis burtoni	Circaetus pectoralis		Nipponia nippon			Leptonychotes weddellii
		Hemibagrus wyckioides	Cisticola juncidis		Nothocercus julius			Lipotes vexillifer
		Hippocampus comes	Climacteris rufus		Nothocercus nigrocapillus			Lontra canadensis
		Hippoglossus hippoglossus	Cnemophilus loriae		Numida meleagris			Loxodonta africana
		Hippoglossus stenolepis	Cochlearius cochlearius		Odontophorus gujanensis			Lynx canadensis
		Ictalurus punctatus	Colius striatus		Oxyura jamaicensis			Lynx pardinus
		Kryptolebias marmoratus	Columba livia		Pelodiscus sinensis			Manis javanica
		Labeo rohita	Columbina picui		Penelope pileata			Manis pentadactyla
		Labrus bergylta	Copsychus sechellarum		Phaethon lepturus			Marmota marmota marmota
		Larimichthys crocea	Corapipo altera		Phalacrocorax carbo			Marmota monax
		Lates calcarifer	Corvus brachyrhynchos		Phasianus colchicus			Mastomys coucha
		Latimeria chalumnae	Corvus kubaryi		Phoebastria albatrus			Meles meles
		Lepisosteus oculatus	Corvus moneduloides		Phoenicopterus ruber ruber			Meriones unguiculatus
		Liparis tanakae	Corythaixoides concolor		Platysternon megacephalum			Mesocricetus auratus
		Lucifuga dentata	Crotalus tigris		Podarcis muralis			Microtus ochrogaster
		Mastacembelus armatus	Crotophaga sulcirostris		Pogona vitticeps			Microtus oregoni
		Maylandia zebra	Crypturellus soui		Psilopogon haemacephalus			Miniopterus natalensis
		Megalops atlanticus	Crypturellus undulatus		Psophia crepitans			Mirounga angustirostris
		Megalops cyprinoides	Cuculus canorus		Pygoscelis adeliae			Mirounga leonina
		Melanotaenia boesemani	Cyanistes caeruleus		Ramphastos sulfuratus			Molossus molossus
		Menidia menidia	Daphoenositta chrysoptera		Rana temporaria			Monodelphis domestica
		Micropterus dolomieu	Dasyornis broadbenti		Ranitomeya imitator			Monodon monoceros
		Micropterus salmoides	Dicaeum eximium		Rhea americana			Muntiacus muntjak
		Monopterus albus	Dicrurus megarhynchus		Rhinatrema bivittatum			Muntiacus reevesi
		Morone saxatilis	Donacobius atricapilla		Scopus umbretta			Mus caroli
		Myripristis murdjan	Dromas ardeola		Semnornis frantzii			Mus musculus
		Nematolebias whitei	Drymodes brunneopygia		Sphenodon punctatus			Mus pahari
		Neolamprologus brichardi	Edolisoma coerulescens		Struthio camelus australis			Mustela erminea
		Nibea albiflora	Egretta garzetta		Terrapene carolina triunguis			Mustela putorius furo
		Nothobranchius furzeri	Elachura formosa		Tinamus guttatus			Myotis brandtii
		Notolabrus celidotus	Emberiza fucata		Trachemys scripta elegans			Myotis davidii
		Notothenia coriiceps	Empidonax traillii		Tricholaema leucomelas			Myotis lucifugus
		Oncorhynchus gorbuscha	Eolophus roseicapilla		Varanus komodoensis			Myotis myotis
		Oncorhynchus keta	Erithacus rubecula		Xenopus laevis			Nannospalax galili
		Oncorhynchus kisutch	Erpornis zantholeuca		Xenopus tropicalis			Neogale vison
		Oncorhynchus mykiss	Erythrocercus mccallii		Zootoca vivipara			Neomonachus schauinslandi
		Oncorhynchus nerka	Eudromia elegans					Neophocaena asiaeorientalis asiaeorientalis
		Oncorhynchus tshawytscha	Eudyptula novaehollandiae					Neosciurus carolinensis
		Onychostoma macrolepis	Eulacestoma nigropectus					Neotoma lepida
		Oreochromis aureus	Eurypyga helias					Nyctereutes procyonoides
		Oreochromis niloticus	Falcunculus frontatus					Ochotona curzoniae
		Oryzias javanicus	Ficedula albicollis					Ochotona princeps
		Oryzias latipes	Formicarius rufipectus					Octodon degus
		Oryzias melastigma	Furnarius figulus					Odobenus rosmarus divergens
		Pangasianodon hypophthalmus	Galbula dea					Odocoileus virginianus texanus
		Paralichthys olivaceus	Gekko japonicus					Onychomys torridus
		Parambassis ranga	Geococcyx californianus					Orcinus orca
		Paramormyrops kingsleyae	Geospiza fortis					Ornithorhynchus anatinus
		Parasudis fraserbrunneri	Glareola pratincola					Orycteropus afer afer
		Perca flavescens	Glaucidium brasilianum					Oryctolagus cuniculus
		Perca fluviatilis	Grallaria varia					Oryx dammah
		Periophthalmus magnuspinnatus	Grantiella picta					Ovis aries
		Pimephales promelas	Gymnorhina tibicen					Panthera pardus
		Plectropomus leopardus	Halcyon senegalensis					Panthera tigris
		Poecilia formosa	Hemiprocne comata					Peromyscus leucopus
		Poecilia latipinna	Hippolais icterina					Peromyscus maniculatus bairdii
		Poecilia mexicana	Hirundo rustica					Phascolarctos cinereus
		Poecilia reticulata	Hirundo rustica rustica					Phoca vitulina
		Polyodon spathula	Hylia prasina					Phocoena sinus
		Polypterus senegalus	Ibidorhyncha struthersii					Phyllostomus discolor
		Protopterus annectens	Ifrita kowaldi					Phyllostomus hastatus
		Pseudochaenichthys georgianus	Illadopsis cleaveri					Physeter catodon
		Pundamilia nyererei	Irena cyanogastra					Pipistrellus kuhlii
		Pungitius pungitius	Jacana jacana					Prionailurus bengalensis
		Puntigrus tetrazona	Lamprotornis superbus					Pteropus alecto
		Pygocentrus nattereri	Lanius ludovicianus					Pteropus giganteus
		Rhincodon typus	Larus smithsonianus					Pteropus vampyrus
		Salarias fasciatus	Laticauda colubrina					Puma concolor
		Salmo salar	Leiothrix lutea					Puma yagouaroundi
		Salmo trutta	Lepidothrix coronata					Rattus norvegicus
		Salvelinus alpinus	Leptocoma aspasia					Rattus rattus
		Salvelinus namaycush	Leptosomus discolor					Rhinolophus ferrumequinum
		Sander lucioperca	Leucopsar rothschildi					Rhinolophus sinicus
		Scatophagus argus	Limosa lapponica baueri					Rousettus aegyptiacus
		Scleropages formosus	Locustella ochotensis					Sarcophilus harrisii
		Scophthalmus maximus	Lonchura striata domestica					Sorex araneus
		Scyliorhinus canicula	Lophotis ruficrista					Sousa chinensis
		Scyliorhinus torazame	Loxia curvirostra					Sturnira hondurensis
		Sebastes umbrosus	Loxia leucoptera					Suricata suricatta
		Seriola dumerili	Machaerirhynchus nigripectus					Sus scrofa
		Seriola lalandi dorsalis	Malurus elegans					Tachyglossus aculeatus
		Silurus meridionalis	Manacus vitellinus					Talpa occidentalis
		Simochromis diagramma	Megadyptes antipodes antipodes					Trichechus manatus latirostris
		Siniperca chuatsi	Melanocharis versteri					Trichosurus vulpecula
		Sinocyclocheilus anshuiensis	Melopsittacus undulatus					Tupaia chinensis
		Sinocyclocheilus grahami	Melospiza melodia maxima					Tursiops truncatus
		Sinocyclocheilus rhinocerous	Menura novaehollandiae					Urocitellus parryii
		Solea senegalensis	Merops nubicus					Ursus americanus
		Sparus aurata	Mesembrinibis cayennensis					Ursus maritimus
		Sphaeramia orbicularis	Mesitornis unicolor					Vicugna pacos
		Stegastes partitus	Mionectes macconnelli					Vombatus ursinus
		Syngnathus acus	Mohoua ochrocephala					Vulpes lagopus
		Tachysurus fulvidraco	Molothrus ater					Vulpes lagopus
		Takifugu flavidus	Motacilla alba					Vulpes vulpes
		Takifugu rubripes	Motacilla alba alba					Zalophus californianus
		Tetraodon nigroviridis	Myiagra hebetior
		Thalassophryne amazonica	Mystacornis crossleyi
		Thaleichthys pacificus	Naja naja
		Thunnus albacares	Neopelma chrysocephalum
		Thunnus maccoyii	Neopipo cinnamomea
		Toxotes jaculatrix	Nesospiza acunhae
		Trematomus bernacchii	Nestor notabilis
		Triplophysa tibetana	Nicator chloris
		Xiphias gladius	Notechis scutatus
		Xiphophorus couchianus	Nothoprocta pentlandii
		Xiphophorus hellerii	Nothoprocta perdicaria
		Xiphophorus maculatus	Notiomystis cincta
			Nyctibius bracteatus
			Nyctibius grandis
			Nycticryphes semicollaris
			Nymphicus hollandicus
			Oceanites oceanicus
			Oceanodroma tethys
			Oenanthe oenanthe
			Onychorhynchus coronatus
			Onychostruthus taczanowskii
			Ophiophagus hannah
			Opisthocomus hoazin
			Oreocharis arfaki
			Oreotrochilus melanogaster
			Origma solitaria
			Oriolus oriolus
			Orthonyx spaldingii
			Oxyruncus cristatus
			Pachycephala philippinensis
			Pachyramphus minor
			Pantherophis guttatus
			Pardalotus punctatus
			Parus major
			Passer montanus
			Passerina amoena
			Patagioenas fasciata monilis
			Pedionomus torquatus
			Pelecanoides urinatrix
			Pelecanus crispus
			Peucedramus taeniatus
			Phaetusa simplex
			Phainopepla nitens
			Pheucticus melanocephalus
			Phrynosoma platyrhinos
			Piaya cayana
			Picathartes gymnocephalus
			Pipra filicauda
			Piprites chloris
			Pitta sordida
			Platysteira castanea
			Ploceus nigricollis
			Pluvianellus socialis
			Podargus strigoides
			Podiceps cristatus
			Podilymbus podiceps
			Poecile atricapillus
			Polioptila caerulea
			Pomatorhinus ruficollis
			Pomatostomus ruficeps
			Probosciger aterrimus
			Promerops cafer
			Protobothrops mucrosquamatus
			Prunella fulvescens
			Prunella himalayana
			Pseudonaja textilis
			Pseudopodoces humilis
			Pterocles burchelli
			Pterocles gutturalis
			Pteruthius melanotis
			Ptilonorhynchus violaceus
			Ptilorrhoa leucosticta
			Pycnonotus jocosus
			Pygoscelis antarcticus
			Pygoscelis papua
			Pyrgilauda ruficollis
			Python bivittatus
			Quiscalus mexicanus
			Regulus satrapa
			Rhabdornis inornatus
			Rhadina sibilatrix
			Rhagologus leucostigma
			Rhinopomastus cyanomelas
			Rhinoptilus africanus
			Rhipidura dahli
			Rhodinocichla rosea
			Rhynochetos jubatus
			Rissa tridactyla
			Rostratula benghalensis
			Sagittarius serpentarius
			Sakesphorus luctuosus
			Sapayoa aenigma
			Sceloporus undulatus
			Sclerurus mexicanus
			Scytalopus superciliaris
			Serilophus lunatus
			Serinus canaria
			Setophaga kirtlandii
			Sinosuthora webbiana
			Sitta europaea
			Smithornis capensis
			Sphaerodactylus townsendi
			Spheniscus demersus
			Spheniscus humboldti
			Steatornis caripensis
			Stercorarius parasiticus
			Sterrhoptilus dennistouni
			Streptopelia turtur
			Strigops habroptila
			Struthidea cinerea
			Sturnus vulgaris
			Sylvia atricapilla
			Sylvia borin
			Sylvietta virens
			Tachuris rubrigastra
			Taeniopygia guttata
			Tauraco erythrolophus
			Thamnophis elegans
			Thamnophis sirtalis
			Thinocorus orbignyianus
			Thryothorus ludovicianus
			Toxostoma redivivum
			Trogon melanurus
			Turdus rufiventris
			Turnix velox
			Tyrannus savana
			Tyto alba
			Tyto alba alba
			Upupa epops
			Uria aalge
			Urocolius indicus
			Urocynchramus pylzowi
			Vidua chalybeata
			Vireo altiloquus
			Xiphorhynchus elegans
			Zapornia atra
			Zonotrichia albicollis
			Zosterops borbonicus
			Zosterops hypoxanthus
